# De novo identification of protein domains in cryo-electron tomography maps from AlphaFold2 models

**DOI:** 10.1101/2024.11.21.623534

**Authors:** Yi Lu, Guanglin Chen, Fei Sun, Yun Zhu, Zhiyong Zhang

## Abstract

In situ cryo-electron tomography (cryo-ET) enables visualization of protein complexes within their native cellular environments. However, sub-tomogram averaging (STA) often fails to achieve resolutions sufficient for atomic model building based on side-chain information, hindering accurate protein identification and assignment. To address this challenge, we developed DomainSeeker, a computational workflow that integrates AlphaFold2-predicted structures with experimental data to identify protein domains in cryo-ET density maps. DomainSeeker partitions AlphaFold2-predicted structures into domains using clique analysis based on predicted aligned errors and then fits these domains into target densities segmented from input cryo-ET maps. Each domain-density fit is evaluated globally and locally to derive prior probabilities, which are subsequently integrated with complementary data, such as cross-linking mass spectrometry (XL-MS), through Bayesian inference to compute posterior probabilities. Applying DomainSeeker’s prior probability analysis to densities from mouse sperm microtubule doublets revealed substantially higher recognition accuracy and resolution robustness compared with existing approaches. Incorporating XL-MS data for yeast nuclear pore complex densities further enhanced both recognition performance and confidence. Finally, we implemented an interactive ChimeraX plugin to facilitate user access. Together, DomainSeeker overcomes a key bottleneck in in situ structural biology, providing a robust and accessible tool for visual proteomics to uncover the structural and functional organization of native cellular assemblies.
