## Supplementary Tables 1-5 for "De novo identification of protein domains in cryo-electron tomography maps from AlphaFold2 models"

### Sheet: Supplementary_Table_1
Supplementary Table 1. Results on densities from the mouse sperm microtubule doublet
Density id	Uniprot id	Residues	Intrinsic rmsd	6.5 Å model-based			10 Å model-based			6.5 Å auto-segmented
				Rmsd	Prior probability	Rank	Rmsd	Prior probability	Rank	Rmsd	Prior probability	Rank
1	Q9DAJ2	8-403	1.85	1.92	0.631979	1	3.82	0.368942	1
2	Q922G7	2-417	1.87	2.13	0.406545	1	1.91	0.725077	1
3	Q6X6Z7	93-480	3.09	3.15	0.017129	5	3.11	0.018257	6
4	Q149S1	23-447	3.03	3.2	0.028754	4	3.21	0.056344	4
5	G5E8A8	85-477	1.74	1.75	0.659438	1	2.06	0.426304	1
6	Q9D4K7	15-494	2.48	2.58	0.995337	1	2.67	0.997122	1
7	Q6P8Y0	38-274	0.4	0.52	0.99997	1	0.91	0.989529	1	0.68	0.995348	1
8	Q5F201	13-620	0.44	0.8	0.999868	1	0.45	0.999893	1	1.67	0.999749	1
9	Q8BTU1	1-185	0.93	1	0.999851	1	1.14	0.884449	1	3.73	0.006889	1
10	Q9D9T8	87-217	1.07	1.15	0.979354	1	1.15	0.753832	1	1.15	0.260271	1
11	Q9D9T8	229-360	0.98	1.02	0.46399	1	1.04	0.656893	1	1.2	0.611882	1
12	Q9D9T8	407-536	1.52	1.62	0.952282	1	1.68	0.772924	1	1.62	0.949644	1
13	Q9D485	56-209	0.97	1.01	0.956366	1	1.22	0.919748	1	1.1	0.902185	1
14	Q9D485	217-287,329-377	0.91	0.97	0.961178	1	0.96	0.859407	1	1.14	0.980165	1
15	Q9D485	413-610,728-745	1.51	1.58	0.999802	1	1.57	0.988699	1	1.69	0.99997	1
16	Q9D485	614-700	2.07	2.6	1	1	2.48	0.109606	1	2.51	0.842483	1
17	Q8CDU5	562-658	2.27	2.37	0.699216	1	2.5	0.036203	1	2.38	0.096026	1
18	Q8CDU5	767-844	1.11	1.32	0.355861	1	1.38	0.083102	1	1.61	0.006855	1
19	Q9QXL8	24-395	2.1	2.25	0.999983	1	2.17	0.956085	1	No correct pose
20	Q9D9D8	19-189	1.52	1.61	0.987612	1	1.66	0.953919	1	2.1	0.03427	2
21	Q6P1E8	1338-1515	1.39	1.75	0.082279	1	3.59	0.000156	630	No correct pose
22	Q9DAK2	54-188,199-241	1.33	1.94	0.941368	1	1.69	0.355044	1	2.09	0.4516	1
23	Q7TPM5	1-168	1.78	2.83	0.321449	1	1.82	1	1	3.01	0.7398	1
24	Q9D4K5	277-319	2.5	2.67	0.039492	2	2.77	0.007773	2	2.71	0.008624	2
25	Q6SP97	154-254	1.98	2.82	0.133921	1	2.24	0.115759	1	2.64	0.007632	3
26	Q5BN45	53-122	1.13	1.24	0.999647	1	1.37	0.603937	1	3.66	0.001535	16
undetermined	Q925K9	3-269	1.37		0.56977	1
Intrinsic rmsd: RMSD between predicted and reference structures after alignment

### Sheet: Supplementary_Table_2
Supplementary Table 2. Results on densities from the yeast nuclear pore complex.
Density id	Uniprot id	Residues	Intrinsic rmsd	Rmsd	Prior		Posterior
					Probability	Rank	Probability	Rank
1	P38181	98-1489	5.69	6.44	0.552545	1	0.64755	1
2	P38181	100-1489	5.68	6.32	0.523617	1	0.622091	1
3	P47054	1-1679	4.62	4.7	0.991496	1	0.995398	1
4	P47054	1-1679	4.61	4.69	0.992404	1	0.995886	1
5	P35729	1-1036	5.95	6.07	0.955921	1	0.955921	1
6	P35729	1-1036	6.28	6.42	0.604968	1	0.604968	1
7	P46673	47-744	4.14	6.38	0.252737	1	0.272259	1
8	P46673	47-739	3.04	3.8	0.708241	1	0.708556	1
9	P49687	130-698	2.52	3.2	0.969713	1	0.999998	1
10	P49687	130-698	2.07	3.1	0.978679	1	0.986352	1
11	Q04491	8-293	1.81	4.06	0.278538	1	0.999814	1
12	Q04491	8-293	1.58	6.41	2.6e-05	4513	0.043308	2
13	P52891	7-726	4.99	6.36	0.813186	1	0.920729	1
14	P52891	7-726	13.03	20.32	0.35041	1	0.567182	1
15	P36161	63-1155	7.36	8.36	0.912679	1	0.912679	1
16	P36161	67-1155	12.89	No correct pose
17	P52593	12-1652	8.84	10.12	0.989725	1	0.99444	1
18	P52593	12-1652	8.84	10.15	0.993213	1	0.996324	1
19	P52593	133-1652	13.9	No correct pose
20	P34077	205-835	3.86	4.6	0.000119	422	0.000119	422
21	P34077	205-835	3.42	3.5	0.994782	1	0.997948	1
22	P34077	205-835	3.61	4.6	0.000157	246	0.000157	246
23	P34077	205-835	3.41	3.56	0.995173	1	0.998218	1
24	P53011	1-346	1.98	4.07	0.000335	78	0.040962	3
25	P53011	1-346	1.72	No correct pose
26	P40064	88-1391	4.2	5.78	0.000106	258	0.04274	1
27	P40064	89-1391	3.9	5.62	8.9e-05	374	0.038151	1
28	Q05166	266-401	3.82	No correct pose
29	Q05166	266-401	4.69	No correct pose
30	Q03790	248-360	2.2	No correct pose
31	Q03790	248-360	2.74	No correct pose
Intrinsic rmsd: RMSD between predicted and reference structures after alignment
Note: The bold text in the posterior results indicates significant improvement over the prior.

### Sheet: Supplementary_Table_3
Supplementary Table 3. 29 cross-links with significant contributions to probability
P49687:1042	Q04491:282
P39685:528	P39685:697
P38181:1475	P40064:976
P36161:966	P52891:625
P49687:958	P52891:154
P49687:779	Q04491:282
P49687:773	Q04491:44
P49687:1114	Q04491:65
P49687:1042	Q04491:288
P49687:509	Q04491:65
P34077:266	P40064:962
P49687:1042	Q04491:244
P36161:856	P52891:676
P47054:1369	P52593:869
P49687:746	P53011:198
P34077:211	P38181:1144
P46673:64	P53011:236
P36161:966	P52891:682
P49687:773	Q04491:2
P34077:211	P38181:1140
P49687:768	Q04491:2
P49687:788	Q04491:282
P46673:536	P46673:564
P49687:746	P53011:201
P49687:773	Q04491:34
P34077:211	P38181:1014
P34077:709	P40064:1274
P34077:266	P40064:1040
P49687:779	Q04491:2

### Sheet: Supplementary_Table_4
Supplementary Table 4. Subsampling analysis of cross-links on the NPC test set
Statistics				Full		Half		Tenth
Subsampling ratio				1		0.5		0.1
Total crosslinks				2167		1085		217
Informative crosslinks				29		10		5
Density	Protein	Uniprot Id	Prior	Crosslinks	Posterior	Crosslinks	Posterior	Crosslinks	Posterior
14	Nup84	P52891	35%	7	56.72%	0	35.1%	1	56.17%
26	Nup157	P40064	0.01%, rank 258	3	4.27%, rank 1	2	0.49%, rank 1	1	0.08%, rank 2
11	Sec13	Q04491	27.85%	20	99.98%	14	99.98%	3	99.71%
Note: The crosslink counts recorded in "Crosslinks" represent residue pairs that map to structures and satisfy distance constraints. The number of unique cross-link pairs may be smaller than this value.

### Sheet: Supplementary_Table_5
Supplementary Table 5. Computational performance of DomainSeeker
All benchmarks were performed on a workstation equipped with an Intel Core i9-13900K CPU and 32 GB RAM.
Module-level performance
Module	Parallel mode	Performance	DomainFit
Domain segmentation	20-core parallel	~250 proteins/min	~350 proteins/min
Density fitting	20-core parallel	~150 domains/min	~100 domains/min
Local scoring	20-core parallel	~400 domains/min	NA
Prior probability calculation	Single-core	~20 seconds/density	NA
XL-MS posterior (NPC)	Single-core	~6 min	NA
End-to-end benchmarks
Dataset	Parallel mode	Cost	Dataset size
Sperm MIP (full pipeline)	20-core parallel	~30 hours	26 density regions,
			>4,000 proteins,
			>7,000 domains
NPC (full pipeline + XL-MS)	20-core parallel	~35 hours	31 density regions,
			>5,000 proteins,
			>7,700 domains
The reported total pipeline runtime excludes density segmentation.
Note: the speed information listed in the table is for reference only and may vary considerably depending on the operating environment.
